# Synergistic Notch–WNT Activation Underlies Pediatric Dilated Cardiomyopathy

**DOI:** 10.1101/2025.06.07.658396

**Authors:** Obed O. Nyarko, Ethan Rausch, Jared R.H. Goff, Anis Karimpour-Fard, Caitlyn S. Conard, Laura Hernandez-Lagunas, McKenna P.A. Burns, Michael R. Bristow, Joseph C. Cleveland, Matthew L. Stone, Brisa Peña, Shelley D. Miyamoto, Brian L. Stauffer, Carmen C. Sucharov

## Abstract

**Background:** Therapies for pediatric idiopathic dilated cardiomyopathy (iDCM) are extrapolated from adult heart failure despite limited efficacy, suggesting fundamental biological differences. Our prior transcriptomic studies indicate activation of developmental signaling pathways, including Notch and WNT, in pediatric iDCM; however, their mechanistic contribution remains unknown. We tested whether reactivation of Notch and WNT/β-catenin signaling drives pathological remodeling in postnatal hearts and whether pathway inhibition improves cardiac function.

**Methods:** We developed a juvenile rat model to reproduce age-dependent molecular features of pediatric iDCM using β-adrenergic stimulation (isoproterenol, ISO) and secreted frizzled-related protein-1 (sFRP1), a circulating WNT modulator elevated in children with DCM. Cardiac function was assessed by echocardiography; pathway activation by immunoblotting and transcriptomics; myocardial stiffness by atomic force microscopy. Findings were compared with explanted pediatric and adult human myocardium.

**Results:** Explanted pediatric, but not adult iDCM hearts exhibited increased nuclear and cytoplasmic Notch intracellular domain (NICD) and β-catenin. Combined ISO and sFRP1 treatment recapitulated key features of pediatric disease, including ventricular dilation, reduced ejection fraction, reactivation of the fetal gene program, and increased myocardial stiffness in the absence of fibrosis or hypertrophy. Bulk and single-nucleus RNA sequencing identified cardiomyocyte-specific activation of Notch and WNT pathways and reduced intercellular signaling diversity. Mechanistically, β-catenin silencing attenuated Notch target gene activation and pathological remodeling *in vitro*. Pharmacologic Notch inhibition reduced NICD and β-catenin accumulation, improved ventricular function, and normalized myocardial stiffness *in vivo*.

**Conclusion:** Pediatric iDCM is characterized by pathological co-activation of developmental Notch–WNT signaling pathways that are not observed in adult disease. Reactivation of this axis promotes maladaptive remodeling and myocardial stiffening, and its inhibition improves cardiac function. These findings establish developmental signaling reactivation as a central mechanism of pediatric iDCM and support age-specific therapeutic strategies.
