## Supplemental table 4.3 for "Synergistic Notch–WNT Activation Underlies Pediatric Dilated Cardiomyopathy"

### Sheet: Supp. 4.3 SnRNA cells
All cell-types numbers								All cell-types proportions							Ventricular cardiomocyte sub-clusters numbers					Ventricular cardiomocyte sub-clusters proportions
Cell type	Control	Iso	sFRP1	ISO+sFRP1				Cell type	Control	Iso	sFRP1	ISO+sFRP1			Sub-clusters	Control	ISO+sFRP1			Ventricular cardiomyocyte clusters	Control	ISO+sFRP1
Fibroblast	3342	3576	4219	3523				Fibroblast	36.2709	30.8595	30.6658	31.6617			1	532	971			1	15.5692	18.7633
Ventricular Cardiomyocytes(1-8)	3417	5577	6878	5175				Ventricular Cardiomyocytes(1-8)	37.0849	48.1274	49.9927	46.5085			2	377	1151			2	11.0331	22.2415
Pericyte	657	935	882	782				Pericyte	7.13045	8.06869	6.41082	7.02795			3	427	791			3	12.4963	15.285
Endothelial	513	538	315	375				Endothelial	5.56761	4.64273	2.28958	3.37018			4	523	571			4	15.3058	11.0338
Endocardial/Mesothelial	203	110	280	117				Endocardial/Mesothelial	2.20317	0.949258	2.03518	1.0515			5	613	504			5	17.9397	9.73913
Neuronal	125	124	151	154				Neuronal	1.35663	1.07007	1.09754	1.38402			6	382	634			6	11.1794	12.2512
Smooth Muscle	111	146	145	136				Smooth Muscle	1.20469	1.25992	1.05393	1.22225			7	374	319			7	10.9453	6.16425
Venous Endothelial	154	147	108	115				Venous Endothelial	1.67137	1.26855	0.784998	1.03352			8	189	234			8	5.53117	4.52174
Arterial Endothelial	101	94	61	86				Arterial Endothelial	1.09616	0.811184	0.443378	0.772895			Total	3417	5175
Lymphatic Endothelial	35	17	30	27				Lymphatic Endothelial	0.379857	0.146703	0.218055	0.242653
Lymphocyte - B/T	66	31	54	35				Lymphocyte - B/T	0.716301	0.267518	0.392499	0.31455
Lymphocyte - NK	90	81	72	76				Lymphocyte - NK	0.976774	0.698999	0.523332	0.683023
Myelocyte	194	166	265	189				Myelocyte	2.10549	1.43252	1.92615	1.69857
Atrial Cardiomyocytes	206	46	298	337				Atrial Cardiomyocytes	2.23573	0.396962	2.16601	3.02867
Total	9214	11588	13758	11127				Total	100	100	100	100
